# Horizontal transmission and recombination maintain forever young bacterial symbiont genomes

**DOI:** 10.1101/754028

**Authors:** Shelbi L. Russell, Evan Pepper-Tunick, Jesper Svedberg, Ashley Byrne, Jennie Ruelas Castillo, Christopher Vollmers, Roxanne A. Beinart, Russ Corbett-Detig

**Affiliations:** Department of Molecular Cellular and Developmental Biology. University of California Santa Cruz. Santa Cruz, California, United States of America; Department of Biomolecular Engineering. University of California Santa Cruz. Santa Cruz, California, United States of America; Genomics Institute, University of California, Santa Cruz, California, United States of America; Graduate School of Oceanography. University of Rhode Island. Narragansett, Rhode Island, United States of America

## Abstract

Bacterial symbionts bring a wealth of functions to the associations they participate in, but by doing so, they endanger the genes and genomes underlying these abilities. When bacterial symbionts become obligately associated with their hosts, their genomes are thought to decay towards an organelle-like fate due to decreased homologous recombination and inefficient selection. However, numerous associations exist that counter these expectations, especially in marine environments, possibly due to ongoing horizontal gene flow. Despite extensive theoretical treatment, no empirical study thus far has connected these underlying population genetic processes with long-term evolutionary outcomes. By sampling marine chemosynthetic bacterial-bivalve endosymbioses that range from primarily vertical to strictly horizontal transmission, we tested this canonical theory. We found that transmission mode strongly predicts homologous recombination rates, and that exceedingly low recombination rates are associated with moderate genome degradation in the marine symbionts with nearly strict vertical transmission. Nonetheless, even the most degraded marine endosymbiont genomes are occasionally horizontally transmitted and are much larger than their terrestrial insect symbiont counterparts. Therefore, horizontal transmission and recombination enable efficient natural selection to maintain intermediate symbiont genome sizes and substantial functional genetic variation.

**Author summary:** Symbiotic associations between bacteria and eukaryotes are ubiquitous in nature and have contributed to the evolution of radically novel phenotypes and niches for the involved partners. New metabolic or physiological capacities that arise in these associations are typically encoded by the bacterial symbiont genomes. However, the association itself endangers the retention of bacterial genomic coding capacity. Endosymbiont genome evolution theory predicts that when bacterial symbionts become restricted to host tissues, their populations cannot remove deleterious mutations efficiently. This ultimately results in their genomes degrading to small, function-poor states, reminiscent of organellar genomes. However, many ancient marine endosymbionts do not fit this prediction, but instead retain relatively large, gene-rich genomes, indicating that the evolutionary dynamics of this process need more thorough characterization. Here we show that on-going symbiont gene flow via horizontal transmission between bivalve hosts and recombination among divergent gammaproteobacterial symbiont lineages are sufficient to maintain large and dynamic bacterial symbiont genomes. These findings indicate that many obligately associated symbiont genomes may not be as isolated from one another as previously assumed and are not on a one way path to degradation.
