## Supporting S1 Table for "Horizontal transmission and recombination maintain forever young bacterial symbiont genomes"

### Sheet: Sheet1
species	locality	collection date	collection depth (m)	sample	library prep method	sequencing platform	mean read length (bp)	number of reads	symbiont genome coverage (x)	mitochondrial genome coverage (x)	NCBI accession number
Calyptogena magnifica	East Pacific Rise, Dive 3222: 09-50.599N 104-17.489W	1998-05-23	2512	CmagEPR3222_3gill	custom Illumina Tn5 tagmentation	Illumina HiSeq 4000	151	1764457	73	16
Calyptogena magnifica	East Pacific Rise, Dive 3948: 09-50.856N 104-17.771W	2003-12-07	2505	CmagEPR3948_3gill	custom Illumina T4 ligation	Illumina HiSeq 2500	150	2453769	115	15
Calyptogena magnifica	East Pacific Rise, Dive 3948: 09-50.856N 104-17.771W	2003-12-07	2505	CmagEPR3948_4gill	custom Illumina Tn5 tagmentation	Illumina HiSeq 4000	151	5661125	61	16
Calyptogena magnifica	East Pacific Rise, Dive 3948: 09-50.856N 104-17.771W	2003-12-07	2505	CmagEPR3948_5gill	custom Illumina T4 ligation	Illumina HiSeq 2500	150	2670796	130	10
Calyptogena magnifica	East Pacific Rise, Dive 3948: 09-50.856N 104-17.771W	2003-12-07	2505	CmagEPR3948_10gill	custom Illumina T4 ligation	Illumina HiSeq 2500	150	5162009	154	23
Calyptogena magnifica	East Pacific Rise, Dive 3951: 09-50.880N 104-17.605W	2003-12-10	2507	CmagEPR3951_1gill	custom Illumina Tn5 tagmentation	Illumina HiSeq 4000	151	7091522	94	10
Calyptogena magnifica	East Pacific Rise, Dive 3951: 09-50.880N 104-17.605W	2003-12-10	2507	CmagEPR3951_2gill	custom Illumina Tn5 tagmentation	Illumina HiSeq 4000	151	18904921	273	18
Calyptogena magnifica	East Pacific Rise, Dive 3951: 09-50.880N 104-17.605W	2003-12-10	2507	CmagEPR3951_3gill	custom Illumina T4 ligation	Illumina HiSeq 2500	150	2159673	20	6
Calyptogena magnifica	East Pacific Rise, Dive 3951: 09-50.880N 104-17.605W	2003-12-10	2507	CmagEPR3951_4gill	custom Illumina T4 ligation	Illumina HiSeq 2500	150	969732	70	6
Calyptogena magnifica	East Pacific Rise, Dive 3951: 09-50.880N 104-17.605W	2003-12-10	2507	CmagEPR3951_6gill	custom Illumina Tn5 tagmentation	Illumina HiSeq 4000	151	1128481	27	4
Calyptogena magnifica	East Pacific Rise, Dive 3951: 09-50.880N 104-17.605W	2003-12-10	2507	CmagEPR3951_8gill	custom Illumina T4 ligation	Illumina HiSeq 2500	150	2357172	228	10
Calyptogena magnifica	East Pacific Rise, Dive 4062: 09-50.964N 104-17.462W	2004-12-02	2519	CmagEPR4062_1gill	custom Illumina Tn5 tagmentation	Illumina HiSeq 4000	151	14658410	594	79
Calyptogena magnifica	East Pacific Rise, Dive 4062: 09-50.964N 104-17.462W	2004-12-02	2519	CmagEPR4062_2gill	custom Illumina T4 ligation	Illumina HiSeq 2500	150	1758319	126	12
Calyptogena magnifica	East Pacific Rise, Dive 4062: 09-50.964N 104-17.462W	2004-12-02	2519	CmagEPR4062_3gill	custom Illumina T4 ligation	Illumina HiSeq 2500	150	4087801	496	42
Calyptogena magnifica	East Pacific Rise, Dive 4062: 09-50.964N 104-17.462W	2004-12-02	2519	CmagEPR4062_4gill	custom Illumina T4 ligation	Illumina HiSeq 2500	150	1955770	170	6
Calyptogena magnifica	East Pacific Rise, Dive 4062: 09-50.964N 104-17.462W	2004-12-02	2519	CmagEPR4062_5gill	custom Illumina T4 ligation	Illumina HiSeq 2500	150	1717711	118	14
Calyptogena magnifica	East Pacific Rise, Dive 4066: 09-50.773N 104-17.564W	2004-12-06	2506	CmagEPR4066_4gill	custom Illumina Tn5 tagmentation	Illumina HiSeq 4000	151	2778814	50	9
Calyptogena fausta	Juan De Fuca Ridge, High Rise Expedition	1995	unknown	Cfausta_14gill	custom Illumina Tn5 tagmentation	Illumina HiSeq 4000	151	12357812	127	185
Calyptogena fausta	Juan De Fuca Ridge, High Rise Expedition	1995	unknown	Cfausta_16gill	custom Illumina Tn5 tagmentation	Illumina HiSeq 4000	151	27509764	741/129	111/12
Calyptogena fausta	Juan De Fuca Ridge, High Rise Expedition	1995	unknown	Cfausta_17gill	custom Illumina Tn5 tagmentation	Illumina HiSeq 4000	151	19022930	13	82
Calyptogena fausta	Juan De Fuca Ridge, High Rise Expedition	1995	unknown	Cfausta_18gill	custom Illumina Tn5 tagmentation	Illumina HiSeq 4000	151	23902445	192/26	103/10
Calyptogena fausta	Juan De Fuca Ridge, High Rise Expedition	1995	unknown	Cfausta_22gill	custom Illumina Tn5 tagmentation	Illumina HiSeq 4000	151	20551377	105	53
Calyptogena fausta	Juan De Fuca Ridge, High Rise Expedition	1995	unknown	Cfausta_23gill	custom Illumina Tn5 tagmentation	Illumina HiSeq 4000	151	13961385	189	52
Calyptogena fausta	Juan De Fuca Ridge, High Rise Expedition	1995	unknown	Cfausta_26gill	custom Illumina Tn5 tagmentation	Illumina HiSeq 4000	151	15787430	17	49
Calyptogena fausta	Juan De Fuca Ridge, High Rise Expedition	1995	unknown	Cfausta_27gill	custom Illumina Tn5 tagmentation	Illumina HiSeq 4000	151	20514739	41	42
Calyptogena fausta	Juan De Fuca Ridge, High Rise Expedition	1995	unknown	Cfausta_30gill	custom Illumina Tn5 tagmentation	Illumina HiSeq 4000	151	25794437	65	42
Calyptogena fausta	Juan De Fuca Ridge, High Rise Expedition	1995	unknown	Cfausta_31gill	custom Illumina Tn5 tagmentation	Illumina HiSeq 4000	151	15997090	106/66	36/20
Calyptogena fausta	Juan De Fuca Ridge, High Rise Expedition	1995	unknown	Cfausta_32gill	custom Illumina Tn5 tagmentation	Illumina HiSeq 4000	151	40252783	934/28	139/2
Calyptogena fausta	Juan De Fuca Ridge, High Rise Expedition	1995	unknown	Cfausta_32gill	1d ligation preparation	Nanopore Minion	1757	2261688	199.536	not mapped
Calyptogena fausta	Juan De Fuca Ridge, High Rise Expedition	1995	unknown	Cfausta_33gill	custom Illumina Tn5 tagmentation	Illumina HiSeq 4000	151	40683427	56	361
Calyptogena (syn. Ectenagena) extenta	Monterey Canyon, CA ROV Ventana: 36-40.92N 122-7.21W	2004	1464	Cextenta	custom Illumina Tn5 tagmentation	Illumina HiSeq 4000	151	56288350	292.406	165
Solemya velum	Narragansett, RI 41°22'55.91"N_71°30'1.10"W	2012	subtidal	RI36gill	custom Illumina T4 ligation	Illumina HiSeq 2500	100	77457862	612	668
Solemya velum	Narragansett, RI 41°22'55.91"N_71°30'1.10"W	2012	subtidal	RI37gill	custom Illumina T4 ligation	Illumina HiSeq 2500	100	64333564	584	609
Solemya velum	Narragansett, RI 41°22'55.91"N_71°30'1.10"W	2012	subtidal	RI38gill	custom Illumina T4 ligation	Illumina HiSeq 2500	100	72890886	744	753
Solemya velum	Narragansett, RI 41°22'55.91"N_71°30'1.10"W	2012	subtidal	RI39gill	custom Illumina T4 ligation	Illumina HiSeq 2500	100	105298528	892	946
Solemya velum	Narragansett, RI 41°22'55.91"N_71°30'1.10"W	2012	subtidal	RI41gill	custom Illumina T4 ligation	Illumina HiSeq 2500	150	1752884	7	34
Solemya velum	Narragansett, RI 41°22'55.91"N_71°30'1.10"W	2012	subtidal	RI44gill	custom Illumina T4 ligation	Illumina HiSeq 2500	150	8921458	116	189
Solemya velum	Narragansett, RI 41°22'55.91"N_71°30'1.10"W	2012	subtidal	RI47gill	custom Illumina T4 ligation	Illumina HiSeq 2500	150	5612856	80	135
Solemya velum	Narragansett, RI 41°22'55.91"N_71°30'1.10"W	2012	subtidal	RI48gill	custom Illumina T4 ligation	Illumina HiSeq 2500	150	4327898	25	92
Solemya velum	Narragansett, RI 41°22'55.91"N_71°30'1.10"W	2012	subtidal	RI50gill	custom Illumina T4 ligation	Illumina HiSeq 2500	150	2401066	25	50
Solemya velum	Narragansett, RI 41°22'55.91"N_71°30'1.10"W	2012	subtidal	RI51gill	custom Illumina T4 ligation	Illumina HiSeq 2500	150	4327756	55	60
Solemya velum	Narragansett, RI 41°22'55.91"N_71°30'1.10"W	2012	subtidal	RI53gill	custom Illumina T4 ligation	Illumina HiSeq 2500	100	45780752	396	439
Solemya velum	Narragansett, RI 41°22'55.91"N_71°30'1.10"W	2012	subtidal	RI55gill	custom Illumina T4 ligation	Illumina HiSeq 2500	150	4889588	25	88
Solemya velum	Narragansett, RI 41°22'55.91"N_71°30'1.10"W	2012	subtidal	RI56gill	custom Illumina T4 ligation	Illumina HiSeq 2500	150	4577454	32	79
Solemya velum	Narragansett, RI 41°22'55.91"N_71°30'1.10"W	2012	subtidal	RI57gill	custom Illumina T4 ligation	Illumina HiSeq 2500	150	1853644	13	35
Solemya velum	Narragansett, RI 41°22'55.91"N_71°30'1.10"W	2012	subtidal	RI58gill	custom Illumina T4 ligation	Illumina HiSeq 2500	150	2727002	12	45
Solemya velum	Narragansett, RI 41°22'55.91"N_71°30'1.10"W	2012	subtidal	RI59gill	custom Illumina T4 ligation	Illumina HiSeq 2500	150	3249572	13	42
Solemya velum	Narragansett, RI 41°22'55.91"N_71°30'1.10"W	2012	subtidal	RI60gill	custom Illumina T4 ligation	Illumina HiSeq 2500	150	2374786	11	68
Solemya velum	Narragansett, RI 41°22'55.91"N_71°30'1.10"W	2012	subtidal	RI61gill	custom Illumina T4 ligation	Illumina HiSeq 2500	150	4512602	67	80
Solemya velum	Narragansett, RI 41°22'55.91"N_71°30'1.10"W	2012	subtidal	RI62gill	custom Illumina T4 ligation	Illumina HiSeq 2500	150	3690768	52	80
Solemya velum	Narragansett, RI 41°22'55.91"N_71°30'1.10"W	2012	subtidal	RI63gill	custom Illumina T4 ligation	Illumina HiSeq 2500	150	3871920	23	64
Solemya pervernicosa (syn. reidi)	Santa Monica, CA sewage outfall	1992	unknown	Spervernicosa_2gill	custom Illumina Tn5 tagmentation	Illumina HiSeq 4000	151	10647262	33	153
Solemya pervernicosa (syn. reidi)	Santa Monica, CA sewage outfall	1992	unknown	Spervernicosa_4gill	custom Illumina Tn5 tagmentation	Illumina HiSeq 4000	151	150513581	295	1355
Solemya pervernicosa (syn. reidi)	Santa Monica, CA sewage outfall	1992	unknown	Spervernicosa_4gill	1d ligation preparation	Nanopore Minion	1575	6842362	94.6773	not mapped
Solemya pervernicosa (syn. reidi)	Santa Monica, CA sewage outfall	1992	unknown	Spervernicosa_5gill	custom Illumina Tn5 tagmentation	Illumina HiSeq 4000	151	3644557	13	55
Solemya pervernicosa (syn. reidi)	Santa Monica, CA sewage outfall	1992	unknown	Spervernicosa_6gill	custom Illumina T4 ligation	Illumina HiSeq 2500	150	15451087	90	322
Solemya pervernicosa (syn. reidi)	Santa Monica, CA sewage outfall	1992	unknown	Spervernicosa_7gill	custom Illumina Tn5 tagmentation	Illumina HiSeq 4000	151	57512045	53	409
Solemya pervernicosa (syn. reidi)	Santa Monica, CA sewage outfall	1992	unknown	Spervernicosa_8gill	custom Illumina Tn5 tagmentation	Illumina HiSeq 4000	151	58364703	137	630
Bathymodiolus septemdierum	Tu'i Malila, Lau Basin, Dive 1928-5: S21° 59.3455′ W176° 34.0926′	2016-04-21	1888	BathyLau_211gill	custom Illumina Tn5 tagmentation	Illumina HiSeq 4000	151	10558964	267	80
Bathymodiolus septemdierum	Tu'i Malila, Lau Basin, Dive 1928-5: S21° 59.3455′ W176° 34.0926′	2016-04-21	1888	BathyLau_217gill	custom Illumina Tn5 tagmentation	Illumina HiSeq 4000	151	26187207	662	332
Bathymodiolus septemdierum	Tu'i Malila, Lau Basin, Dive 1928-5: S21° 59.3455′ W176° 34.0926′	2016-04-21	1888	BathyLau_219gill	custom Illumina Tn5 tagmentation	Illumina HiSeq 4000	151	23136731	600	296
Bathymodiolus septemdierum	Tu'i Malila, Lau Basin, Dive 1928-5: S21° 59.3455′ W176° 34.0926′	2016-04-21	1888	BathyLau_221gill	custom Illumina Tn5 tagmentation	Illumina HiSeq 4000	151	34053450	706	297
Bathymodiolus septemdierum	Tu'i Malila, Lau Basin, Dive 1928-5: S21° 59.3455′ W176° 34.0926′	2016-04-21	1888	BathyLau_227gill	custom Illumina Tn5 tagmentation	Illumina HiSeq 4000	151	24954822	634	224
Bathymodiolus septemdierum	Tu'i Malila, Lau Basin, Dive 1928-5: S21° 59.3455′ W176° 34.0926′	2016-04-21	1888	BathyLau_229gill	custom Illumina Tn5 tagmentation	Illumina HiSeq 4000	151	22953863	629	244
Bathymodiolus septemdierum	Tu'i Malila, Lau Basin, Dive 1928-5: S21° 59.3455′ W176° 34.0926′	2016-04-21	1888	BathyLau_231gill	custom Illumina Tn5 tagmentation	Illumina HiSeq 4000	151	38754318	636	396
Bathymodiolus septemdierum	Tu'i Malila, Lau Basin, Dive 1928-5: S21° 59.3455′ W176° 34.0926′	2016-04-21	1888	BathyLau_233gill	custom Illumina Tn5 tagmentation	Illumina HiSeq 4000	151	30415172	651	358
Bathymodiolus septemdierum	Tu'i Malila, Lau Basin, Dive 1928-5: S21° 59.3455′ W176° 34.0926′	2016-04-21	1888	BathyLau_239gill	custom Illumina Tn5 tagmentation	Illumina HiSeq 4000	151	22240603	641	263
Bathymodiolus septemdierum	Tu'i Malila, Lau Basin, Dive 1928-5: S21° 59.3455′ W176° 34.0926′	2016-04-21	1888	BathyLau_243gill	custom Illumina Tn5 tagmentation	Illumina HiSeq 4000	151	17770140	513	173
Bathymodiolus septemdierum	ABE, Lau Basin, Dive 1931-6: S20° 45.7575′ W176° 11.5107′	2016-04-24	2130	BathyLau_443gill	custom Illumina Tn5 tagmentation	Illumina HiSeq 4000	151	28456805	688	269
Bathymodiolus septemdierum	ABE, Lau Basin, Dive 1931-6: S20° 45.7575′ W176° 11.5107′	2016-04-24	2130	BathyLau_445gill	custom Illumina Tn5 tagmentation	Illumina HiSeq 4000	151	32052456	710	318
Bathymodiolus septemdierum	ABE, Lau Basin, Dive 1931-6: S20° 45.7575′ W176° 11.5107′	2016-04-24	2130	BathyLau_447gill	custom Illumina Tn5 tagmentation	Illumina HiSeq 4000	151	24787605	681	261
Bathymodiolus septemdierum	ABE, Lau Basin, Dive 1931-6: S20° 45.7575′ W176° 11.5107′	2016-04-24	2130	BathyLau_451gill	custom Illumina Tn5 tagmentation	Illumina HiSeq 4000	151	33011613	695	298
Bathymodiolus septemdierum	ABE, Lau Basin, Dive 1931-6: S20° 45.7575′ W176° 11.5107′	2016-04-24	2130	BathyLau_455gill	custom Illumina Tn5 tagmentation	Illumina HiSeq 4000	151	3419280	129	56
Bathymodiolus septemdierum	ABE, Lau Basin, Dive 1931-6: S20° 45.7575′ W176° 11.5107′	2016-04-24	2130	BathyLau_455gill	1d ligation preparation	Nanopore Minion	3075	3746851	958.677	not mapped
Bathymodiolus septemdierum	ABE, Lau Basin, Dive 1931-6: S20° 45.7575′ W176° 11.5107′	2016-04-24	2130	BathyLau_457gill	custom Illumina Tn5 tagmentation	Illumina HiSeq 4000	151	3866752	175	27
Bathymodiolus septemdierum	ABE, Lau Basin, Dive 1931-6: S20° 45.7575′ W176° 11.5107′	2016-04-24	2130	BathyLau_459gill	custom Illumina Tn5 tagmentation	Illumina HiSeq 4000	151	4229489	146	38
Bathymodiolus childressi	Veatch Canyon, Dive 4727: 39.8061°N 69.5922°W	2016-07-29	1444	BathyNE_4727-3	1d ligation preparation	Nanopore Minion	1846	4375404	252.728	not mapped
Bathymodiolus childressi	Veatch Canyon, Dive 4727: 39.8061°N 69.5922°W	2016-07-29	1444	BathyNE_4727-3	custom Illumina Tn5 tagmentation	Illumina HiSeq 4000	151	301224	10.1142	2.9833
Bathymodiolus childressi	Veatch Canyon, Dive 4727: 39.8061°N 69.5922°W	2016-07-29	1444	BathyNE_4727-4	custom Illumina Tn5 tagmentation	Illumina HiSeq 4000	151	335015	9.04605	3.41251
Bathymodiolus childressi	Veatch Canyon, Dive 4727: 39.8061°N 69.5922°W	2016-07-29	1444	BathyNE_4727-5	custom Illumina Tn5 tagmentation	Illumina HiSeq 4000	151	738613	11.2816	8.42265
Bathymodiolus childressi	Veatch Canyon, Dive 4727: 39.8061°N 69.5922°W	2016-07-29	1444	BathyNE_4727-9	custom Illumina Tn5 tagmentation	Illumina HiSeq 4000	151	87174	7.42859	2.95708
Bathymodiolus childressi	Veatch Canyon, Dive 4727: 39.8061°N 69.5922°W	2016-07-29	1444	BathyNE_4727-10	custom Illumina Tn5 tagmentation	Illumina HiSeq 4000	151	588766	15.0769	3.70896
Bathymodiolus childressi	Veatch Canyon, Dive 4727: 39.8061°N 69.5922°W	2016-07-29	1444	BathyNE_4727-11	custom Illumina Tn5 tagmentation	Illumina HiSeq 4000	151	11908390	49.996	127.909
Bathymodiolus childressi	Veatch Canyon, Dive 4728: 39.8061°N 69.5922°W	2016-07-20	1444	BathyNE_4728-2	custom Illumina Tn5 tagmentation	Illumina HiSeq 4000	151	2091850	19.6955	15.7126
Bathymodiolus childressi	Veatch Canyon, Dive 4728: 39.8061°N 69.5922°W	2016-07-20	1444	BathyNE_4728-4	custom Illumina Tn5 tagmentation	Illumina HiSeq 4000	151	16356329	45.0497	104.807
Bathymodiolus childressi	Veatch Canyon, Dive 4728: 39.8061°N 69.5922°W	2016-07-20	1444	BathyNE_4728-9	custom Illumina Tn5 tagmentation	Illumina HiSeq 4000	151	538292	13.7295	4.29518
Bathymodiolus childressi	Veatch Canyon, Dive 4728: 39.8061°N 69.5922°W	2016-07-20	1444	BathyNE_4728-12	custom Illumina Tn5 tagmentation	Illumina HiSeq 4000	151	2509039	19.6646	27.582
Bathymodiolus childressi	Veatch Canyon, Dive 4728: 39.8061°N 69.5922°W	2016-07-20	1444	BathyNE_4728-13	custom Illumina Tn5 tagmentation	Illumina HiSeq 4000	151	1364989	18.6126	14.6197
