## Supporting S9 Table for "Horizontal transmission and recombination maintain forever young bacterial symbiont genomes"

### Sheet: Sheet1
host species	element count	scaffold	start	end	gene	sallacc	salltitles	query coverage	%identity	length	mismatch	gapopen	qstart	qend	sstart	send	evalue	bit score
Calyptogena magnifica	1	CP000488.1	60339	60409	na-genomic-region	ICEberg|394|Tn6098|GenBank|CP001834|2295682..2347036	ICEberg|394|Tn6098|GenBank|CP001834|2295682..2347036 Lactococcus lactis subsp. lactis KF147, complete genome.	~0	94.37	71	4	0	60339	60409	50666	50596	1e-20	111
Calyptogena magnifica	2	CP000488.1	787226	787277	na-genomic-region	gene:proph:167084	Length: 1149 # LocusTag: ACL_0600 # GeneName: metK2 # MgeID: mge:2261 # MgeName: prophinder:47495 # Cross-refs: genbank:GeneID:5803304	~0	90.38	52	5	0	787226	787277	305	356	3e-08	71.6
Calyptogena magnifica	3	CP000488.1	875540	875624	na-genomic-region	gene:plasmid:135600	Length: 85 # LocusTag: Sbal_t06 # Cross-refs: genbank:GeneID:5075356	~0	94.12	85	5	0	875540	875624	85	1	4e-26	131
Calyptogena magnifica	4	CP000488.1	1048753	1048804	na-genomic-region	gene:proph:159396	Length: 2277 # LocusTag: SG0092 # MgeID: mge:2028 # MgeName: prophinder:42951 # Cross-refs: genbank:GeneID:3867752	~0	90.38	52	5	0	1048753	1048804	391	340	3e-08	71.6
Calyptogena magnifica	5	CP000488.1	1082747	1082799	na-genomic-region	gene:plasmid:146150	Length: 1493 # LocusTag: Dgeo_R0067 # Cross-refs: genbank:GeneID:4073699	~0	90.57	53	5	0	1082747	1082799	53	1	8e-09	73.4
Calyptogena fausta	1	ctg1_pilon_pilon	289081	289139	na-genomic-region	gene:vir:108635	Length: 74 # LocusTag: BSV9_gt006 # GeneName: 207 # Cross-refs: genbank:GeneID:4239048	0	91.53	59	5	0	289081	289139	66	8	5e-12	84.2
Calyptogena fausta	2	ctg1_pilon_pilon	716414	716498	na-genomic-region	gene:plasmid:135600	Length: 85 # LocusTag: Sbal_t06 # Cross-refs: genbank:GeneID:5075356	0	92.94	85	6	0	716414	716498	85	1	4e-25	127
Calyptogena fausta	3	ctg1_pilon_pilon	914878	914930	na-genomic-region	gene:plasmid:146150	Length: 1493 # LocusTag: Dgeo_R0067 # Cross-refs: genbank:GeneID:4073699	0	90.57	53	5	0	914878	914930	53	1	9e-09	73.4
Calyptogena fausta	4	ctg1_pilon_pilon	1060997	1061067	na-genomic-region	ICEberg|394|Tn6098|GenBank|CP001834|2295682..2347036	ICEberg|394|Tn6098|GenBank|CP001834|2295682..2347036 Lactococcus lactis subsp. lactis KF147, complete genome.	0	94.37	71	4	0	1060997	1061067	50666	50596	1e-20	111
Calyptogena extenta	1	NODE_2_length_416986_cov_299.752	126431	126501	na-genomic-region	ICEberg|394|Tn6098|GenBank|CP001834|2295682..2347036	ICEberg|394|Tn6098|GenBank|CP001834|2295682..2347036 Lactococcus lactis subsp. lactis KF147, complete genome.	0	94.37	71	4	0	126431	126501	50596	50666	4e-21	111
Calyptogena extenta	2	NODE_2_length_416986_cov_299.752	416478	416562	na-genomic-region	gene:plasmid:135600	Length: 85 # LocusTag: Sbal_t06 # Cross-refs: genbank:GeneID:5075356	0	90.59	85	8	0	416478	416562	1	85	8e-23	118
Solemya velum	1	Sv_sym_scaffold1	829882	829966	na-genomic-region	gene:plasmid:135600	Length: 85 # LocusTag: Sbal_t06 # Cross-refs: genbank:GeneID:5075356	0	94.12	85	5	0	829882	829966	85	1	4e-26	131
Solemya velum	2	Sv_sym_scaffold2	87427	99724	na-genomic-region	ICEberg|36|ICEVflInd1|GenBank|GQ463144|1..114195	ICEberg|36|ICEVflInd1|GenBank|GQ463144|1..114195 Vibrio fluvialis Ind1 integrating conjugative element ICEVflInd1, complete sequence.	2	92.19	12316	930	16	87427	99724	108185	95884	0	17831
Solemya velum	within 2	Sv_sym_scaffold2	89244	89891	JV46_07660	ICEberg|1065/ICEberg|1071	ICEberg|1065 gi|9615522103|ref|EKK94904.1| bacteriophage CI repressor helix-turn-helix domain protein [Vibrio cholerae HC-1A2]/ICEberg|1071 gi|4644662494|ref|AVW96037.1| transcriptional regulator [Vibrio parahaemolyticus]	100	99.07	215	2	0	1	215	1	215	8e-157	436
Solemya velum	within 2	Sv_sym_scaffold2	90009	90260	JV46_11380	ICEberg|39	ICEberg|39 gi|120558098|gb|ABM24025.1| hypothetical protein Sputw3181_1182 [Shewanella sp. W3-18-1]	100	100	83	0	0	1	83	1	83	9e-57	172
Solemya velum	within 2	Sv_sym_scaffold2	90316	90936	JV46_11390	ICEberg|1040	ICEberg|1040 gi|8296148682|ref|ALJ83363.1| hypothetical protein [Vibrio alginolyticus]	92	97.35	189	5	0	1	189	1	189	4e-135	384
Solemya velum	within 2	Sv_sym_scaffold2	90894	91184	JV46_29370	ICEberg|1028	ICEberg|1028 gi|9752582953|ref|ASF20354.1| hypothetical protein [Proteus mirabilis]	100	98.96	96	1	0	1	96	78	173	3e-65	197
Solemya velum	within 2	Sv_sym_scaffold2	91105	91833	JV46_11400	ICEberg|16	ICEberg|16 gi|229371397|gb|ACQ61820.1| hypothetical protein VCD_003664 [Vibrio cholerae MJ-1236]	100	97.11	242	7	0	1	242	1	242	6e-175	484
Solemya velum	within 2	Sv_sym_scaffold2	91820	92368	JV46_11410	ICEberg|1046	ICEberg|1046 gi|7697183362|ref|ALF34972.1| LysM/invasin protein [Vibrio alginolyticus]	100	97.8	182	4	0	1	182	1	182	3e-131	369
Solemya velum	within 2	Sv_sym_scaffold2	92365	92664	JV46_11420	ICEberg|1063	ICEberg|1063 gi|3479336851|ref|ALP44401.1| SetD [Vibrio cholerae]	100	100	99	0	0	1	99	1	99	1e-68	203
Solemya velum	within 2	Sv_sym_scaffold2	92661	93194	JV46_11430	ICEberg|1065/ICEberg|1071	ICEberg|1065 gi|9615522097|ref|EKK94898.1| flagellar transcriptional activator family protein [Vibrio cholerae HC-1A2]/ICEberg|1071 gi|4644662500|ref|AVW96043.1| transcriptional regulator [Vibrio parahaemolyticus]	100	99.44	177	1	0	1	177	1	177	2e-129	364
Solemya velum	within 2	Sv_sym_scaffold2	93252	93683	JV46_11440	ICEberg|44	ICEberg|44 gi|21885293|gb|AAL59699.1| unknown [Vibrio cholerae]	100	97.2	143	4	0	1	143	8	150	5e-99	284
Solemya velum	within 2	Sv_sym_scaffold2	93716	97285	JV46_07670	ICEberg|1035	ICEberg|1035 gi|1387528201|ref|APO16734.1| IncF plasmid conjugative transfer protein TraG [Proteus vulgaris]	100	99.5	1189	6	0	1	1189	1	1189	0	2417
Solemya velum	within 2	Sv_sym_scaffold2	97289	98677	JV46_07690	ICEberg|37	ICEberg|37 gi|259156081|gb|ACV96029.1| sex pilus assembly [Providencia alcalifaciens Ban1]	100	100	462	0	0	1	462	1	462	0	954
Solemya velum	within 2	Sv_sym_scaffold2	98680	99624	JV46_07700	ICEberg|1044	ICEberg|1044 gi|4389735067|ref|ALF35040.1| Conjugative transfer pilus assembly protein, TraF [Vibrio alginolyticus]	100	93.95	314	19	0	1	314	1	314	0	611
Solemya velum	3	Sv_sym_scaffold2	101685	102148	na-genomic-region	ICEberg|958|ICEAmeAS2|GenBank|NC_021714|1268049..1378509	ICEberg|958|ICEAmeAS2|GenBank|NC_021714|1268049..1378509 Alteromonas mediterranea UM4b, complete genome.	2	94.18	464	25	2	101685	102148	90079	89618	0	708
Solemya velum	within 3	Sv_sym_scaffold2	101703	102107	JV46_02320	ICEberg|959	ICEberg|959 gi|5759432575|ref|WP_024015931.1| hypothetical protein [Alteromonas mediterranea MED64]	99	91.73	133	11	0	1	133	102	234	5e-89	261
Solemya velum	4	Sv_sym_scaffold2	110863	112798	na-genomic-region	ICEberg|959|ICEAmeAeS1|GenBank|NC_023045|1200475..1289582	ICEberg|959|ICEAmeAeS1|GenBank|NC_023045|1200475..1289582 Alteromonas mediterranea MED64, complete genome.	2	96.8	1936	60	1	110863	112798	36232	34299	0	3209
Solemya velum	within 4	Sv_sym_scaffold2	110883	111821	JV46_02420	ICEberg|1063	ICEberg|1063 gi|3479336886|ref|ALP44436.1| ync [Vibrio cholerae]	100	98.4	312	5	0	1	312	1	312	0	635
Solemya velum	within 4	Sv_sym_scaffold2	111814	112647	JV46_02430	ICEberg|1041/ICEberg|458	ICEberg|1041 gi|8111378411|ref|ALJ83475.1| toxin protein MosT [Vibrio alginolyticus]/ICEberg|458 gi|5711891562|ref|CCD10506.1| putative MosA antitoxin component [Enterovibrio nigricans]	100	99.64	277	1	0	1	277	1	277	0	572
Solemya velum	5	Sv_sym_scaffold2	113976	121008	na-genomic-region	ICEberg|21|ICEVchInd4|GenBank|GQ463141|1..95326	ICEberg|21|ICEVchInd4|GenBank|GQ463141|1..95326 Vibrio cholerae Ind4 integrating conjugative element ICEVchind4, complete sequence.	2	96.47	7033	248	0	113976	121008	51142	44110	0	11566
Solemya velum	within 5	Sv_sym_scaffold2	114010	114396	JV46_02450	ICEberg|1065/ICEberg|963	ICEberg|1065 gi|9615522058|ref|EKK94859.1| hypothetical protein [Vibrio cholerae HC-1A2]/ICEberg|963 gi|9137987674|ref|APD85591.1| hypothetical protein [Alteromonas sp. Mex14]	100	100	128	0	0	1	128	1	128	1e-84	246
Solemya velum	within 5	Sv_sym_scaffold2	114393	115043	JV46_02460	ICEberg|1063/ICEberg|963	ICEberg|1063 gi|3479336889|ref|ALP44439.1| conjugative transfer protein [Vibrio cholerae]/ICEberg|963 gi|9137987673|ref|APD85590.1| conjugal transfer protein TraV [Alteromonas sp. Mex14]	100	99.07	216	2	0	1	216	1	216	2e-156	436
Solemya velum	within 5	Sv_sym_scaffold2	115040	116329	JV46_02470	ICEberg|44/ICEberg|1071	ICEberg|44 gi|21885276|gb|AAL59682.1| sex pilus assembly [Vibrio cholerae]/ICEberg|1071 gi|4644662537|ref|AVW96076.1| conjugal transfer protein TraB [Vibrio parahaemolyticus]	100	98.14	429	8	0	1	429	1	429	0	853
Solemya velum	within 5	Sv_sym_scaffold2	116332	117108	JV46_02480	ICEberg|1045	ICEberg|1045 gi|9627762508|ref|ALF35101.1| Conjugative transfer pilus assembly protein, TraK [Vibrio alginolyticus]	100	98.84	258	3	0	1	258	41	298	0	524
Solemya velum	within 5	Sv_sym_scaffold2	117212	117838	JV46_02490	ICEberg|1069/ICEberg|963	ICEberg|1069 gi|3658396524|ref|AHM25181.1| IncF plasmid conjugative transfer pilus assembly protein TraE [Vibrio cholerae VC833]/ICEberg|963 gi|9137987670|ref|APD85588.1| pilus assembly protein [Alteromonas sp. Mex14]	100	99.52	208	1	0	1	208	1	208	2e-152	425
Solemya velum	within 5	Sv_sym_scaffold2	117835	118116	JV46_02500	ICEberg|1069/ICEberg|1071	ICEberg|1069 gi|3658396523|ref|AHM25180.1| IncF plasmid conjugative transfer pilus assembly protein TraL [Vibrio cholerae VC833]/ICEberg|1071 gi|4644662540|ref|AVW96078.1| type IV conjugative transfer system protein TraL [Vibrio parahaemolyticus]	100	100	93	0	0	1	93	1	93	8e-63	188
Solemya velum	within 5	Sv_sym_scaffold2	118297	118620	JV46_07750	ICEberg|37/ICEberg|15	ICEberg|37 gi|259156101|gb|ACV96049.1| conserved hypothetical protein [Providencia alcalifaciens Ban1]/ICEberg|15 gi|9845933785|ref|AFD29014.1| hypothetical protein [Vibrio cholerae O37]	100	100	107	0	0	1	107	1	107	3e-76	223
Solemya velum	within 5	Sv_sym_scaffold2	118617	118895	JV46_07760	ICEberg|44/ICEberg|15	ICEberg|44 gi|21885314|gb|AAL59720.1| unknown [Vibrio cholerae]/ICEberg|15 gi|9845933784|ref|AFD29013.1| hypothetical protein [Vibrio cholerae O37]	100	100	92	0	0	1	92	1	92	6e-64	191
Solemya velum	within 5	Sv_sym_scaffold2	118921	119565	JV46_02510	ICEberg|43	ICEberg|43 gi|20095173|gb|AAM08039.1| hypothetical protein [Providencia rettgeri]	100	97.2	214	6	0	1	214	1	214	2e-152	425
Solemya velum	within 5	Sv_sym_scaffold2	119543	120103	JV46_02520	ICEberg|23/ICEberg|1071	ICEberg|23 gi|259156530|gb|ACV96474.1| conserved hypothetical protein [Vibrio cholerae Mex1]/ICEberg|1071 gi|4644662544|ref|AVW96081.1| conjugative transfer protein [Vibrio parahaemolyticus]	100	96.24	186	7	0	1	186	1	186	3e-134	377
Solemya velum	within 5	Sv_sym_scaffold2	120113	121021	JV46_02530	ICEberg|1018	ICEberg|1018 gi|5821681445|ref|APO17570.1| IncF plasmid conjugative transfer protein TraD [Proteus mirabilis]	99	99.66	298	1	0	5	302	309	606	0	608
Solemya velum	6	Sv_sym_scaffold2	122226	122907	na-genomic-region	ICEberg|1040|ICEValA056-1|GenBank|KR231688|1..89004	ICEberg|1040|ICEValA056-1|GenBank|KR231688|1..89004 Vibrio alginolyticus strain A056 transposon ICEValA056-1, complete sequence.	2	96.04	682	27	0	122226	122907	1703	1022	0	1108
Solemya velum	7	Sv_sym_scaffold2	761335	761412	na-genomic-region	ICEberg|178|ICEPaeC3719-1|GenBank|NW_001999377|5416255..5494550	ICEberg|178|ICEPaeC3719-1|GenBank|NW_001999377|5416255..5494550 Pseudomonas aeruginosa C3719, whole genome shotgun sequence.	0	91.03	78	7	0	761335	761412	44138	44061	3e-20	109
Solemya velum	8	Sv_sym_scaffold3	131679	131759	na-genomic-region	gene:plasmid:13101	Length: 210 # LocusTag: pBM400_p46 # MgeID: mge:220 # MgeName: pBM400 # Cross-refs: genbank:GeneID:4267613	0	93.83	81	5	0	131679	131759	63	143	2e-24	123
Solemya velum	9	Sv_sym_scaffold3	354033	354083	na-genomic-region	gene:plasmid:131858	Length: 75 # LocusTag: Rsph17025_R0046 # Cross-refs: genbank:GeneID:5086041	0	90.2	51	4	1	354033	354083	8	57	6e-07	66.2
Solemya pervernicosa	1	ctg1	573326	573460	ctg1_pilon_pilon_699	ICEberg|957	ICEberg|957 gi|4796835532|ref|WP_014290886.1| 50S ribosomal protein L34 [Alteromonas mediterranea DE1]	69	90.32	31	3	0	1	31	1	31	4e-14	60.1
Solemya pervernicosa	2	ctg1	1219035	1219118	na-genomic-region	gene:plasmid:13101	Length: 210 # LocusTag: pBM400_p46 # MgeID: mge:220 # MgeName: pBM400 # Cross-refs: genbank:GeneID:4267613	0	94.05	84	4	1	1219035	1219118	62	144	5e-24	125
Solemya pervernicosa	3	ctg1	1245941	1246025	na-genomic-region	gene:plasmid:135600	Length: 85 # LocusTag: Sbal_t06 # Cross-refs: genbank:GeneID:5075356	0	90.59	85	8	0	1245941	1246025	1	85	7e-22	118
Solemya pervernicosa	4	ctg1	1538660	1538737	na-genomic-region	ICEberg|178|ICEPaeC3719-1|GenBank|NW_001999377|5416255..5494550	ICEberg|178|ICEPaeC3719-1|GenBank|NW_001999377|5416255..5494550 Pseudomonas aeruginosa C3719, whole genome shotgun sequence.	0	97.44	78	2	0	1538660	1538737	44061	44138	1e-26	132
Solemya pervernicosa	5	ctg1	1647621	1647860	ctg1_pilon_pilon_2018	ICEberg|172_IME	ICEberg|172_IME gi|7459628447|ref|ERP70967.1| type I site-specific deoxyribonuclease, HsdR family protein [Vibrio cholerae HC-36A1]	98	91.03	78	7	0	1	78	226	303	3e-45	152
Solemya pervernicosa	6	ctg1	1717300	1717370	na-genomic-region	ICEberg|394|Tn6098|GenBank|CP001834|2295682..2347036	ICEberg|394|Tn6098|GenBank|CP001834|2295682..2347036 Lactococcus lactis subsp. lactis KF147, complete genome.	0	90.14	71	7	0	1717300	1717370	50666	50596	7e-16	96.9
Solemya pervernicosa	7	ctg1	1885045	1885119	na-genomic-region	gene:plasmid:135595	Length: 76 # LocusTag: Sbal_t10 # Cross-refs: genbank:GeneID:5075351	0	93.42	76	4	1	1885045	1885119	76	1	1e-19	111
Solemya pervernicosa	8	ctg1	2450762	2450849	na-genomic-region	ICEberg|1044|ICEValHN396|GenBank|KT072770|1..86687/ICEberg|15|ICEVchBan8|GenBank|JQ345361|1..103382	ICEberg|1044|ICEValHN396|GenBank|KT072770|1..86687 Vibrio alginolyticus strain HN396 transposon integrating conjugative element ICEValHN396, complete sequence/ICEberg|15|ICEVchBan8|GenBank|JQ345361|1..103382 Vibrio cholerae O37 strain MZ03 partial genomic sequence.	0	92.05	88	7	0	2450762	2450849	88	1	4e-25	127
Solemya pervernicosa	9	ctg1	3076848	3076924	na-genomic-region	gene:plasmid:134908	Length: 77 # LocusTag: TM1040_R0080 # Cross-refs: genbank:GeneID:4075468	0	93.51	77	5	0	3076848	3076924	1	77	2e-21	116
Solemya pervernicosa	10	ctg1	3426677	3426733	na-genomic-region	ICEberg|218|ICEAxyA8-1|GenBank|CP002287|1127770..1210913	ICEberg|218|ICEAxyA8-1|GenBank|CP002287|1127770..1210913 Achromobacter xylosoxidans A8, complete genome.	0	94.74	57	3	0	3426677	3426733	67372	67316	1e-13	89.7
Bathymodiolus septemdierum	1	ctg1	1256084	1256154	na-genomic-region	ICEberg|394|Tn6098|GenBank|CP001834|2295682..2347036	ICEberg|394|Tn6098|GenBank|CP001834|2295682..2347036 Lactococcus lactis subsp. lactis KF147, complete genome.	0	94.37	71	4	0	1256084	1256154	50596	50666	1e-20	111
Bathymodiolus septemdierum	2	ctg2	150232	150290	na-genomic-region	gene:vir:108635	Length: 74 # LocusTag: BSV9_gt006 # GeneName: 207 # Cross-refs: genbank:GeneID:4239048	0	91.53	59	5	0	150232	150290	8	66	3e-12	84.2
Bathymodiolus septemdierum	3	ctg2	487408	487458	na-genomic-region	gene:plasmid:138875	Length: 75 # LocusTag: SPOA_tRNA-Thr-1 # Cross-refs: genbank:GeneID:3196728	0	90.2	51	4	1	487408	487458	57	8	7e-07	66.2
Bathymodiolus septemdierum	4	ctg2	487573	487657	na-genomic-region	gene:plasmid:135600	Length: 85 # LocusTag: Sbal_t06 # Cross-refs: genbank:GeneID:5075356	0	95.29	85	4	0	487573	487657	85	1	5e-28	136
Bathymodiolus childressi	1	ctg1183_pilon_pilon	9734	9810	na-genomic-region	gene:plasmid:131181	Length: 77 # LocusTag: Rsph17025_R0056 # Cross-refs: genbank:GeneID:5085364	1	90.91	77	7	0	9734	9810	1	77	5e-21	107
Bathymodiolus childressi	2	ctg2191_pilon_pilon	12057	12296	ctg2191_pilon_pilon_17	protein:proph:184586	Length: 741 # NCBI annotation: isocitrate dehydrogenase, NADP-dependent, monomeric type # Family: family:all:9082 # MgeID: mge:2746 # MgeName: prophinder:44692 # Cross-refs: genbank:acc:YP_001216661;genbank:gi:147673535;genbank:GeneID:5137167	86	91.3	69	6	0	2	70	541	609	9e-39	138
Bathymodiolus childressi	3	ctg4195_pilon_pilon	3007	3091	na-genomic-region	gene:plasmid:135600	Length: 85 # LocusTag: Sbal_t06 # Cross-refs: genbank:GeneID:5075356	1	91.76	85	7	0	3007	3091	85	1	1e-25	122
Bathymodiolus childressi	4	ctg636_pilon_pilon	5798	5852	na-genomic-region	ICEberg|390|ICEBvu8482-1|GenBank|CP000139|899681..976456	ICEberg|390|ICEBvu8482-1|GenBank|CP000139|899681..976456 Bacteroides vulgatus ATCC 8482, complete genome.	1	90.91	55	5	0	5798	5852	20905	20959	2e-12	77
Bathymodiolus childressi	overlaps 4	ctg636_pilon_pilon	5813	5867	na-genomic-region	ICEberg|466|ICEPluTTO1-1|GenBank|BX470251|1210804..1351870	ICEberg|466|ICEPluTTO1-1|GenBank|BX470251|1210804..1351870 Photorhabdus luminescens subsp. laumondii TTO1 complete genome.	1	90.91	55	5	0	5813	5867	141067	141013	2e-12	77
Bathymodiolus childressi	6	ctg73_pilon_pilon	2977	3027	na-genomic-region	ICEberg|394|Tn6098|GenBank|CP001834|2295682..2347036	ICEberg|394|Tn6098|GenBank|CP001834|2295682..2347036 Lactococcus lactis subsp. lactis KF147, complete genome.	0	92.16	51	4	0	2977	3027	50596	50646	1e-11	75.2
