## Supporting S10 Table for "Horizontal transmission and recombination maintain forever young bacterial symbiont genomes"

### Sheet: Sheet1
species	accession	class
Dreissena polymorpha	KY091877.1	bivalve
Panopea abrupta	NC_033538.1	bivalve
Bathymodiolus platifrons	NC_035421.1	bivalve
Bathymodiolus septemdierum	this study	bivalve
Bathymodiolus childressi	this study	bivalve
Bathymodiolus securiformis	NC_039552.1	bivalve
Bathymodiolus japonicus	AP014560.1	bivalve
Limnoperna fortunei	NC_028706.1	bivalve
Modiolus philippinarum	NC_035422.1	bivalve
Modiolus modiolus	KX821782.1	bivalve
Mytilus coruscus	NC_024733.1	bivalve
Mytilus galloprovincialis	NC_006886.2	bivalve
Crassostrea gigas	NC_001276.1	bivalve
Crassostrea virginica	NC_007175.2	bivalve
Saccostrea glomerata isolate ID136	NC_036483.1	bivalve
Mizuhopecten yessoensis	NC_009081.1	bivalve
Pinctada martensii	KX669229.1	bivalve
Solemya elarraichensis	NC_034904.1	bivalve
Solemya velesiana	NC_034906.1	bivalve
Solemya pervernicosa	NC_034905.1	bivalve
Solemya velum	NC_017612.1	bivalve
Venustaconcha ellipsiformis	NC_013659.1	bivalve
Corbicula fluminea	KX254564.1	bivalve
Dosinia altior	NC_037916.1	bivalve
Macridiscus melanaegis	NC_045870.1	bivalve
Ruditapes philippinarum	NC_031332.1	bivalve
Abyssogena phaseoliformis	AP014557.1	bivalve
Calyptogena magnifica isolate Hz24 a2-8	KR862368.1	bivalve
Calyptogena fausta	this study	bivalve
Calyptogena extenta	this study	bivalve
Calyptogena marissinica	NC_044766.1	bivalve
Ascobulla fragilis	NC_012428.1	gastropod
Melibe leonina	NC_026987.1	gastropod
Onchidella celtica	NC_012376.1	gastropod
Tritonia diomedea	NC_026988.1	gastropod
