## Supporting S11 Table for "Horizontal transmission and recombination maintain forever young bacterial symbiont genomes"

### Sheet: Sheet1
lifestyle	Bacterium	refseq accession	genome size (Mb)	class
free-living	Alcanivorax nanhaiticus strain 19-m-6	GCF_000756665.1; ASM75666v1	4.13	Gammaproteobacteria
free-living	Allochromatium vinosum DSM 180	GCF_000025485.1; ASM2548v1	3.67	Gammaproteobacteria
symbiont	Bathymodiolus azoricus thioautotrophic gill symbiont strain BazSymA	GCF_001298715.1; BazSymAV2	1.86	Gammaproteobacteria
symbiont	Bathymodiolus childressi from NE seep gill endosymbiont genome	this study	1.99	Gammaproteobacteria
symbiont	Bathymodiolus platifrons methanotrophic gill symbiont strain HPD1508-B01-01	GCF_002189065.1; ASM218906v1	4.02	Gammaproteobacteria
symbiont	Bathymodiolus septemdierum from Lau basin gill endosymbiont genome	this study	2.37	Gammaproteobacteria
symbiont	Bathymodiolus septemdierum str. Myojin-knoll	GCF_001547755.1; ASM154775v1	1.47	Gammaproteobacteria
symbiont	Bathymodiolus thermophilus symbiont strain EPR9N	GCF_003711265.1; ASM371126v1	2.83	Gammaproteobacteria
symbiont	Calyptogena extenta gill endosymbiont genome	this study	1.02	Gammaproteobacteria
symbiont	Calyptogena fausta gill endosymbiont genome	this study	1.19	Gammaproteobacteria
symbiont	Candidatus Thiodiazotropha endoloripes (from Loripes lucinalis gill)	GCF_001708975.1; ASM170897v1	4.5	Gammaproteobacteria
symbiont	Candidatus Thiodiazotropha endolucinida (from Codakia orbicularis gill)	GCA_001715975.1; ASM171597v1	4.49	Gammaproteobacteria
free-living	Candidatus Thioglobus autotrophicus	GCF_001293165.1; ASM129316v1	1.51	Gammaproteobacteria
free-living	Candidatus Thioglobus singularis PS1	GCF_001281385.1; ASM128138v1	1.71	Gammaproteobacteria
free-living	Colwellia chukchiensis strain CGMCC	GCF_002104455.1; ASM210445v1	4.04	Gammaproteobacteria
symbiont	Ctena orbiculata gill endosymbiont	GCA_003058495.1; ASM305849v1	4.53	Gammaproteobacteria
free-living	Cycloclasticus zancles	GCF_000442595.1; ASM44259v1	2.66	Gammaproteobacteria
symbiont	Endosymbiont of unidentified scaly snail isolate Monju	GCF_000801295.1; ASM80129v1	2.6	Gammaproteobacteria
symbiont	Escarpia spicata enodsymbiont	GCA_003349915.1; ASM334991v1	4.06	Gammaproteobacteria
symbiont	Galathealinum brachiosum endosymbiont	GCA_003349885.1; ASM334988v1	3.77	Gammaproteobacteria
symbiont	Lamellibrachia luymesi gill endosymbiont	GCA_003349875.1; ASM334987v1	3.53	Gammaproteobacteria
host-associated	Marinagarivorans algicola strain Z1	GCF_001292705.1; ASM129270v1	4.06	Gammaproteobacteria
free-living	Marinobacterium jannaschii DSM 6295	GCF_000620085.1; ASM62008v1	5.18	Gammaproteobacteria
free-living	Marinomonas aquimarina strain CECT 5080	GCF_001639695.1; ASM163969v1	3.66	Gammaproteobacteria
host-associated	Marinomonas fungiae strain JCM 18476	GCF_001517305.1; JGI_assembly	4.19	Gammaproteobacteria
host-associated	Marinomonas profundimaris strain D104	GCF_000508165.1; SOAPdenovo_for_version_v2.01; of_the_Marinomonas_sp._D104_genome	3.83	Gammaproteobacteria
free-living	Methylobacter marinus A45	GCF_000383855.1; ASM38385v1	4.99	Gammaproteobacteria
free-living	Methylomicrobium buryatense 5G METBUDRAFT	GCF_000341735.1; ASM34173v1	5.07	Gammaproteobacteria
free-living	Methylophaga frappieri strain JAM7	GCF_000260965.1; ASM26096v1	2.75	Gammaproteobacteria
free-living	Methyloprofundus sedimenti strain WF1	GCF_002072955.1; ASM207295v1	4.29	Gammaproteobacteria
free-living	Moraxella caviae strain CCUG 355	GCF_002014985.1; ASM201498v1	2.5	Gammaproteobacteria
host-associated	Neiella marina strain J221	GCF_002165625.1; ASM216562v1	4.25	Gammaproteobacteria
free-living	Paraglaciecola arctica BSs20135	GCF_000314995.1; ASM31499v1	5.96	Gammaproteobacteria
free-living	Paraglaciecola polaris LMG 21857	GCF_000315055.1; ASM31505v1	5.24	Gammaproteobacteria
host-associated	Pseudoalteromonas ulvae strain TC14	GCF_002156545.1; ASM215654v1	4.59	Gammaproteobacteria
free-living	Pseudomonas alcaligenes strain NEB 585	GCF_001597285.1; ASM159728v1	4.41	Gammaproteobacteria
free-living	Pseudoruegeria sabulilitoris strain GJMS-35	GCF_001558155.1; ASM155815v1	5.32	Alphaproteobacteria
free-living	Psychromonas arctica DSM 14288	GCF_000482725.1; ASM48272v1	4.75	Gammaproteobacteria
symbiont	Ridgeia piscesae endosymbiont	GCF_001443665.1; ASM144366v1	3.44	Gammaproteobacteria
symbiont	Riftia pachyptila trophosome endosymbiont	GCF_000224455.1; ASM22445v1	3.48	Gammaproteobacteria
symbiont	Ruthia magnifica endosymbiont genome (from Calyptogena magnifica gill)	GCF_000015105.1; ASM1510v1	1.16	Gammaproteobacteria
free-living	Sedimenticola selenatireducens DSM 17993	GCF_000428045.1; ASM42804v1	4.59	Gammaproteobacteria
free-living	Sedimenticola thiotaurini strain SIP-G1	GCF_001007875.1; ASM100787v1	3.96	Gammaproteobacteria
symbiont	Seepiophila jonesi endosymbiont	GCA_003349935.1; ASM334993v1	3.53	Gammaproteobacteria
free-living	Shewanella oneidensis MR-1	GCF_000146165.2; ASM14616v2	5.13	Gammaproteobacteria
free-living	Simiduia agarivorans SA1=DSM 21679	GCF_000305785.2; ASM30578v2	4.3	Gammaproteobacteria
symbiont	Solemya elarraichensis gill endosymbiont draft genome	GCF_002021095.1; ASM202109v1	2.05	Gammaproteobacteria
symbiont	Solemya pervernicosa gill endosymbiont genome	this study	3.45	Gammaproteobacteria
symbiont	Solemya velesiana gill endosymbiont draft genome	GCF_002020805.1; ASM202080v1	2.55	Gammaproteobacteria
symbiont	Solemya velum gill endosymbiont genome	GCF_000787395.1; ASM78739v1	2.7	Gammaproteobacteria
symbiont	Tevnia jerichonana from vent Tica endosymbiont	GCF_000224925.1; ASM22492v1	3.64	Gammaproteobacteria
host-associated	Thalassomonas actiniarum strain A5K-106	GCF_000948975.1; ASM94897v1	7.42	Gammaproteobacteria
free-living	Thiocapsa sp. KS1	GCF_001499735.1	10.3	Gammaproteobacteria
free-living	Thiohalobacter thiocyanaticus	GCF_002356355.1; ASM235635v1	3.23	Gammaproteobacteria
free-living	Thiolapillus brandeum	GCF_000828615.1; ASM82861v1	3.15	Gammaproteobacteria
free-living	Thiomicrospira microaerophila strain ASL8-2	GCF_000934765.1; ASM93476v1	3.1	Gammaproteobacteria
free-living	Thiothrix nivea DSM 5205	GCA_000260135.1; ASM26013v1	4.69	Gammaproteobacteria
free-living	uncultured SUP05 cluster bacterium	GCA_000205985.2; ASM20598v2	1.17	Gammaproteobacteria
symbiont	Vesicomyosocius okutanii	GCF_000010405.1; ASM1040v1	1.02	Gammaproteobacteria
