## Supporting S12 Table for "Horizontal transmission and recombination maintain forever young bacterial symbiont genomes"

### Sheet: Sheet1
Mitochondrial genomes
data	alignment	phylogeny	divergence dating	substitution model	speciation model	clock	calbration nodes	calibration prior distribution	node age of Bivalvia (my)	monophyletic gastropods	S. velum-S. elarraichensis split age (my)	sampled Solemya age (my)	sampled Vesicomyidae age (my)	sampled Mytilidae age (my)	sampled Bathymodiollus age (my)
mitochondrial genomes	Mauve	Beast2 (Bayesian)	Beast2	Gamma-HKY	Yule (birth-only)	random local	Bivalvia	log-normal	524.86	Y	128.79	265.89	73.45	357.27	106.22
mitochondrial genomes	Mauve	Beast2 (Bayesian)	Beast2	Gamma-HKY	Yule (birth-only)	random local	Bivalvia	uniform	532.22	Y	139.23	285.51	69.6	361.81	120.11
mitochondrial genomes	Mauve	Beast2 (Bayesian)	Beast2	Gamma-HKY	Birth-death	random local	Bivalvia	log-normal	524.89	Y	118.57	247.31	51.57	356.21	140.91
mitochondrial genomes	Mauve	Beast2 (Bayesian)	Beast2	Gamma-HKY	Birth-death	random local	Bivalvia	uniform	532.2	Y	139.07	194.71	43.91	362.26	107.32
mitochondrial genomes	Mauve	RAxML	TimeTree	Uniform-HKY	na - relative rates	random local	Bivalvia	log-normal	521.25	Y	204.99	287.32	87.59	451.4	111.04
mitochondrial genomes	Mauve	RAxML	TimeTree	Uniform-TN	na - relative rates	random local	Bivalvia	log-normal	521.25	Y	205.03	287.31	87.48	451.35	215.95
mitochondrial genomes	Mauve	RAxML	TimeTree	Uniform-GTR	na - relative rates	random local	Bivalvia	log-normal	521.25	Y	213.59	293.86	88.92	457.92	114.24
mitochondrial genomes	Mauve	RAxML	TimeTree	GammaI-HKY	na - relative rates	random local	Bivalvia	log-normal	521.25	Y	145.54	217.81	31.41	351.68	104.38
mitochondrial genomes	Mauve	RAxML	TimeTree	GammaI-TN	na - relative rates	random local	Bivalvia	log-normal	521.25	Y	145.67	217.68	31.52	351.85	104.43
mitochondrial genomes	Mauve	RAxML	TimeTree	GammaI-GTR	na - relative rates	random local	Bivalvia	log-normal	521.25	Y	154.93	223.31	31.32	352.58	105.44
mitochondrial genomes	Mauve	RAxML	PATHd8	na	na	na - rate-smoothing method	Bivalvia	na	520 (set)	Y	39	75	51	289	63
Bacterial genomes
data	alignment	phylogeny	divergence dating	substitution model	speciation model	clock	calbration nodes	calibration prior distribution	node age of Gammaproteobacteria	ingroup monophyletic (Y/N)	S. velum-S. elarraichensis symbiont split age (my)	Sv/Se symbiont time to free-living relative (my)	S. pervernicosa symbiont time to free-living relative (my)	Vesicomyid symbiont clade age (my)	vesicomyid symbiont time to free-living relative (my)	thiotrophic bathymodiolin symbiont clade age (my)	thiotrophic bathymodiolin symbiont time to free-living relative (my)
symbiont cds orthologs, rRNA	Gblocks + Muscle	RAxML	TimeTree	uniform-HKY	na - relative rates	random local	Gammaproteobacteria	log-normal	1891.25	Y	237.95	958.11	1357.05	300.68	552.63	354.12	478.47
symbiont cds orthologs, rRNA	Gblocks + Muscle	RAxML	TimeTree	uniform-TN	na - relative rates	random local	Gammaproteobacteria	log-normal	1891.25	Y	235.78	954.55	1349.27	300.88	553.92	354.19	480.29
symbiont cds orthologs, rRNA	Gblocks + Muscle	RAxML	TimeTree	gammaI-HKY	na - relative rates	random local	Gammaproteobacteria	log-normal	1891.25	Y	170.16	933.61	1379.03	81.29	214.34	131.57	214.34
symbiont cds orthologs, rRNA	Gblocks + Muscle	RAxML	TimeTree	gammaI-TN	na - relative rates	random local	Gammaproteobacteria	log-normal	1891.25	Y	169.95	942.37	1379.28	83.63	220.17	133.85	220.17
symbiont cds orthologs, rRNA	Gblocks + Muscle	RAxML	TimeTree	gammaI-GTR	na - relative rates	random local	Gammaproteobacteria	log-normal	1891.25	Y	177.14	962.08	1397.56	88.43	226.79	140.12	226.79
symbiont cds orthologs, rRNA	Gblocks + Muscle	RAxML	TimeTree	gamma-HKY	na - relative rates	random local	Gammaproteobacteria	log-normal	1891.25	Y	191.54	1051.57	1416.33	117.92	288.87	179.98	288.87
symbiont cds orthologs, rRNA	Gblocks + Muscle	RAxML	TimeTree	gamma-GTR	na - relative rates	random local	Gammaproteobacteria	log-normal	1891.25	Y	167.9	930.7	1395.42	112.12	280.09	174.35	280.09
symbiont cds orthologs, rRNA	Gblocks + Muscle	RAxML	PATHd8	na	na	na - rate-smoothing method	Gammaproteobacteria & Proteobacteria	na	1890 (set)	Y	118	745	998	241	389	274	367
